# PRMT5 activity sustains histone production to maintain genome integrity

**DOI:** 10.1101/2025.07.03.663002

**Authors:** Jacob S. Roth, Joseph D. DeAngelo, Dejauwne L. Young, Maxim I. Maron, Ankita Saha, Hugo Pinto, Varun Gupta, Noah Jacobs, Subray Hegde, Jennifer T. Aguilan, Joel Basken, Joey Azofeifa, Charles C. Query, Simone Sidoli, Arthur I. Skoultchi, David Shechter

## Abstract

Histone proteins package DNA into nucleosomes, forming chromatin and thereby safeguarding genome integrity. Proper histone expression is essential for cell proliferation and chromatin organization, yet the upstream regulators of histone supply remain incompletely understood. PRMT5—a cell essential type II protein arginine methyltransferase frequently overexpressed in cancer—catalyzes symmetric dimethylation of arginine residues. Using time-resolved nascent transcriptional profiling, quantitative proteomics, and imaging, we show that PRMT5 activity is required to sustain histone transcription and histone protein synthesis during S phase. PRMT5 inhibition or knockdown leads to rapid histone mRNA depletion, loss of histone proteins, and accumulation of replication-associated nuclear abnormalities. We further show that soluble histone H4 accumulates at histone locus bodies (HLBs) upon PRMT5 inhibition, and that PRMT5-substrate H4 Arginine 3 mutants localize more robustly to HLBs than do wildtype H4. These findings support a model in which PRMT5-mediated methylation of histone H4 regulates histone transcription. Our findings establish PRMT5 as a central coordinator of histone homeostasis and provide a mechanistic rationale for its essential role in proliferating cells.
