## Supplemental Table S4 - Materials for "PRMT5 activity sustains histone production to maintain genome integrity"

### Sheet: Antibodies
Antibody	Source	CatalogNumber	RRID	Dilution-WB	Dilution-IF	Notes
E2F1	Thermo	32-1400-[KH95]	AB_2533065	2000	n/a
GAPDH	Abcam	ab9484	AB_307274	10000	n/a
H1-5	Thermo	PA5-25155	AB_2542655	1000	n/a
H1.0	Millepore Sigma	05-629-1	AB_309858	1000	n/a
H2A-AcidicPatch	Millepore Sigma	07-146	AB_11212920	5000	n/a
H2A.X	Abcam	ab124781	AB_10971675	1000	n/a
H3	Abcam	ab1791	AB_302613	300000	100
H3K27me3	Cell Signaling	9733S	AB_2616029	50000	n/a
H3K27me3	Thermo	MA5-11198	AB_11000749	n/a	n/a	CUT&RUN
H3K4me3	EpiCypher	13-0041	AB_3076423	n/a	n/a	CUT&RUN
H4	Courtesy of C. David Allis	n/a	n/a	10000	250
H4R3me2s	Abcam	ab5823	AB_10562795	n/a	500
HA	Cell Signaling	C29F4	AB_1549585	5000	100
IgG	EpiCypher	13-0042	AB_2923178	n/a	n/a	CUT&RUN
Macro-H2A	Invitrogen	MA6-35752	AB_3599861	1000	n/a
NPAT	BD Bioscience	611344	AB_398866	n/a	500
p21	Cell Signaling	2947T	AB_823586	2000	n/a
p53	Cell Signaling	2527S	AB_10695803	1000	n/a
pH2A.X	Cell Signaling	9718T	AB_2118009	2000	200
PRMT5	Cell Signaling	79998S-D5P2T	AB_2799945	2000	200
Rme2a	Courtesy of Mark Bedford	n/a	n/a	10000	n/a
Rme2s	Courtesy of Mark Bedford	n/a	n/a	10000	n/a
SNRPB/B'	ProteinTech	16807-1-AP	AB_2878319	2000	n/a
U1-70k	Santa Cruz Bio	SC390988	AB_3083771	2000	n/a
Vinculin	Sigma-Aldrich	V9264	AB_10603627	10000	n/a

### Sheet: Oligos
Target	Forward (5'-3')	Reverse (5'-3')	Type	Use
CCNA2	CTCTACACAGTCACGGGACAAAG	CTGTGGTGCTTTGAGGTAGGTC	primer	RT-qPCR
CCNE1	TTGTGTCCTGGCTGAATGTATA	AAGGAAATTCAAGGCAGTCAAC	primer	RT-qPCR
E2F1	GAGGAGACCGTAGGTGGGAT	AGAGACTGGCTGGGATCTGT	primer	RT-qPCR
H1-3	CTGCTCCACTTGCTCCTACC	CTGCCACTGCCTTGGTGATA	primer	RT-qPCR
H1-5	GCAATGGCCTTTCTTTGGCA	ACACGCCAGCTTCCTACTTC	primer	RT-qPCR
H2AC11	ACGACGAGGAGCTCAACAAG	AAGAGCCGTTGGTTTGGACT	primer	RT-qPCR
H3C12	CTGTGCTATTCACGCCAAGC	ACCCAAGATAGAGCAGGGGA	primer	RT-qPCR
H4C8	GGGCATCACTAAGCCAGCTA	GGCGTGCTCTGTGTAAGTGA	primer	RT-qPCR
HINFP	GAGCATGTCACTCAGCACCT	TCAGCTTGGTGTGGTAGCAG	primer	RT-qPCR
MDM4-exon4	ATGATCAGCAGGAGCAGCAT	TGGGTCTTTCACGGAGAAGC	primer	RT-qPCR
MDM4-Junction-exon6exon7-to-exon8	AGACCAACTGAAGCAAAGTGC	CCAGCTACATCCCACTCCTC	primer	RT-qPCR
p21	AGGTGGACCTGGAGACTCTCAG	TCCTCTTGGAGAAGATCAGCCG	primer	RT-qPCR
p53	CCTCAGCATCTTATCCGAGTGG	TGGATGGTGGTACAGTCAGAGC	primer	RT-qPCR
PCNA	CAAGTAATGTCGATAAAGAGGAGG	GTGTCACCGTTGAAGAGAGTGG	primer	RT-qPCR
Vinculin	TGAGCAAGCACAGCGGTGGATT	TCGGTCACACTTGGCGAGAAGA	primer	RT-qPCR
PRMT5-shRNA-6	CCGGTCCCATCAAATACTCTCAATATCTCGAG	n/a	shRNA	RNA interference (RNAi)
PRMT5-shRNA-7	ATATTGAGAGTATTTGATGGGTTTTTG	n/a	shRNA	RNA interference (RNAi)
GAPDH	CCATGGGGAAGGTGAAGGTC	AGTGATGGCATGGACTGTGG	primer	PCR primer
MDM4_exon4-to-exon7	TGTGGTGGAGATCTTTTGGG	GCAGTGTGGGGATATCGT	primer	PCR primer
Mycoplasma-16s-Ribosome	ACTCCTACGGGAGGCAGCAGT	TGCACCATCTGTCACTCTGTTAACCTC	primer	PCR primer
H4C14-R3A_C-term-HAtag	ATGTCCGGCGCCGGAAAGGGCGGAAAAGGCTTAGGCAAAGGGGGCGCTAAGCGCCACCGCAAGGTCTTGAGAGACAACATTCAGGGCATCACCAAGCCTGCCATTCGGCGTCTAGCTCGGCGTGGCGGCGTTAAGCGGATCTCTGGCCTCATTTACGAGGAGACCCGCGGTGTGCTGAAGGTGTTCCTGGAGAATGTGATTCGGGACGCAGTCACCTACACCGAGCACGCCAAGCGCAAGACCGTCACAGCCATGGATGTGGTGTACGCGCTCAAGCGCCAGGGGCGCACCCTGTACGGCTTCGGAGGCGGGCCCTACCCATACGATGTTCCAGATTACGCT	n/a	CDS	Lentiviral-Overexpression
H4C14-R3C_C-term-HAtag	ATGTCCGGCTGCGGAAAGGGCGGAAAAGGCTTAGGCAAAGGGGGCGCTAAGCGCCACCGCAAGGTCTTGAGAGACAACATTCAGGGCATCACCAAGCCTGCCATTCGGCGTCTAGCTCGGCGTGGCGGCGTTAAGCGGATCTCTGGCCTCATTTACGAGGAGACCCGCGGTGTGCTGAAGGTGTTCCTGGAGAATGTGATTCGGGACGCAGTCACCTACACCGAGCACGCCAAGCGCAAGACCGTCACAGCCATGGATGTGGTGTACGCGCTCAAGCGCCAGGGGCGCACCCTGTACGGCTTCGGAGGCGGGCCCTACCCATACGATGTTCCAGATTACGCT	n/a	CDS	Lentiviral-Overexpression
H4C14-R3K_C-term-HAtag	ATGTCCGGCAAGGGAAAGGGCGGAAAAGGCTTAGGCAAAGGGGGCGCTAAGCGCCACCGCAAGGTCTTGAGAGACAACATTCAGGGCATCACCAAGCCTGCCATTCGGCGTCTAGCTCGGCGTGGCGGCGTTAAGCGGATCTCTGGCCTCATTTACGAGGAGACCCGCGGTGTGCTGAAGGTGTTCCTGGAGAATGTGATTCGGGACGCAGTCACCTACACCGAGCACGCCAAGCGCAAGACCGTCACAGCCATGGATGTGGTGTACGCGCTCAAGCGCCAGGGGCGCACCCTGTACGGCTTCGGAGGCGGGCCCTACCCATACGATGTTCCAGATTACGCT	n/a	CDS	Lentiviral-Overexpression
H4C14-wt_C-term-HAtag	ATGTCCGGCAGAGGAAAGGGCGGAAAAGGCTTAGGCAAAGGGGGCGCTAAGCGCCACCGCAAGGTCTTGAGAGACAACATTCAGGGCATCACCAAGCCTGCCATTCGGCGTCTAGCTCGGCGTGGCGGCGTTAAGCGGATCTCTGGCCTCATTTACGAGGAGACCCGCGGTGTGCTGAAGGTGTTCCTGGAGAATGTGATTCGGGACGCAGTCACCTACACCGAGCACGCCAAGCGCAAGACCGTCACAGCCATGGATGTGGTGTACGCGCTCAAGCGCCAGGGGCGCACCCTGTACGGCTTCGGAGGCGGGCCCTACCCATACGATGTTCCAGATTACGCT	n/a	CDS	Lentiviral-Overexpression
E2F1-sgRNA-1	TCGCCGAGGCCTGCCGCCAT	n/a	sgRNA	CRISPRi
E2F1-sgRNA-2	GGAGATGATGACGATCTGCG	n/a	sgRNA	CRISPRi
Hinfp-sgRNA-1	TACCCCAGCTTACCGTCTGT	n/a	sgRNA	CRISPRi
Hinfp-sgRNA-5	AGAGACCTGGAGCCGACAGA	n/a	sgRNA	CRISPRi
p53-sgRNA-2	CCAGGGAGCAGGTAGCTGCT	n/a	sgRNA	CRISPRi
p53-sgRNA-4	CCCAGCAGCTACCTGCTCCC	n/a	sgRNA	CRISPRi
PRMT5-sgRNA-3	GGTCCCTCCCGCTGGACACG	n/a	sgRNA	CRISPRi
PRMT5-sgRNA-4	GAGAAAGATGGCGGCGATGG	n/a	sgRNA	CRISPRi
Scrambled-sgRNA	GTGTAGTTCGACCATTCGTG	n/a	sgRNA	CRISPRi

### Sheet: Chemicals
Reagent	Source	CatalogNumber	CellularAssayConcentration
(-)-Nutlin-3	Cayman	18585	1uM
Blasticidin	Cayman	14499	10 ug/mL (A549, BEAS-2B) or 500ug/mL (K562)
DMSO	Fisher Scientific	D/4125/PB08	0.0001
Doxorubicin	Cayman	15007	0.5uM
GSK591	Cayman	18354	1uM
L-Arginine HCl	ThermoFisher	89989	84 mg/L
L-Lysine Heavy (13C6-15N2) HCl	ThermoFisher	88209	146.2 mg/L
L-Lysine Light 2HCl	ThermoFisher	89987	146.2 mg/L
LLY-283	Cayman	21596	1uM
LLY-284	Cayman	43141	1uM
Palbociclib	Cayman	16273	0.5uM
Puromycin	Cayman	35841	2 ug/mL
SGC2096	SGC	n/a	1uM
TMT10plex Isobaric Label Reagents and Kits	ThermoFisher	90110	as per manufacturer's instructions
